# The dual coding gene *SLC35A4* protects against oxidative stress

**DOI:** 10.1101/2024.12.14.627418

**Authors:** Ikram Ajala, Imadeddine Tiaiba, Benoît Grondin, Damien Lipuma, Souleimen Jmii, Hiba Benlyamani, Laurent Cappadocia, Benoît Vanderperre

## Abstract

Alternative proteins (AltProts) represent a newly recognized class of biologically active proteins encoded from alternative open reading frames (AltORFs) within already annotated genes. This study focuses on the *SLC35A4* gene, which encodes both the reference protein SLC35A4 and the alternative protein AltSLC35A4. Using a combination of microscopy and biochemical analyses, we confirmed the presence of AltSLC35A4 in the inner mitochondrial membrane, resolving previous conflicting reports. Previous studies employing ribosome profiling have revealed that during oxidative stress induced by sodium arsenite, the reference coding sequence of *SLC35A4* exhibits the largest increase in translational efficiency among all cellular mRNAs. Our results confirmed this translational upregulation, with the emergence of SLC35A4 protein isoforms during oxidative stress in an upstream ORF-dependent manner. Notably, the expression of AltSLC35A4 remained unchanged during oxidative stress. Knock- out of SLC35A4 enhanced sensitivity to oxidative stress in a rescuable manner, indicating a direct implication for SLC35A4 in stress resistance. In conclusion, our research provides compelling evidence for the functional significance of the dual-coding nature of *SLC35A4* for resistance to oxidative stress and highlights the importance of considering AltProts in the functional study of eukaryotic genes.
