## Supplementary Table I for "The dual coding gene *SLC35A4* protects against oxidative stress"

### Sheet: Feuil1
Supplementary table I
Name	Sequence 5'-3'	Application	Type of oligo
pLJM1-puroGibsonF	GTGTGGGAGGGCTAACGCCCGCCCCACGAC	Cloning of AltSLC35A4-3xHA Cloning of 3xHA-AltSLC35A4	primer
pLJM1-puroGibsonR	CAAAGGCTTGGCCATGGTAAGCTCCGGTGGATCC	Cloning of AltSLC35A4-3xHA Cloning of 3xHA-AltSLC35A4	primer
hAltSLC35A4_F	GCGGATGACAAGGATTCTCTGCC	Cloning of SLC35A4-3xHA	primer
HA_hAltSLC35A4-R	GAGAATCCTTGTCATCCGCACCGCTACCTCCAGCATAATCAGGCACATCATAAG	Cloning of SLC35A4-3xHA	primer
F_SLC35A4-NG	TAGTGAACCGTCAGATCCGCTAGCACCATGAGTGTAGAGGATGGGGGTATGC	Cloning of SLC35A4-3xHA	primer
R_SLC35A4-NG	CCTCCTCGCCCTTGCTCACCATGAGCTCGGCCAGAGGGCGGCTGCCATAGTACAGGCG	Cloning of SLC35A4-3xHA	primer
AltSLC35A4_F_Reg	GTTTAGTGAACCGTCAGATCCGCTAGCAAGTTCGGCGGGGAA	Cloning of AltSLC35A4-3xHA Cloning of 3xHA-AltSLC35A4 Cloning of AltSLC35A4-SLC35A4-3xHA	primer
HA_SLC35A4_R	GGGATAACTACCTCCACCTCCGCGGCTGCCATAGTACAGG	Cloning of AltSLC35A4-SLC35A5-3xHA	primer
3xHA_F	GGAGGTGGAGGTAGTTATCCC	Cloning of AltSLC35A4-SLC35A5-3xHA	primer
pLJM1_Gibson_R	CCATTTGTCTCGAGGTCGAGAATTC	Cloning of AltSLC35A4-SLC35A5-3xHA	primer
altSLC35A4_F3	GGAAGGAGCCTAGCTAAGTTTC	Amplifying AltSLC35A4 after CRISPR-cas9 editing	primer
altSLC35A4_R1	GTTGGAGATAGCAAATGGATGACAG	Amplifying AltSLC35A4 after CRISPR-cas9 editing	primer
altSLC35A4_F3_NGS	TCGTCGGCAGCGTCAGATGTGTATAAGAGACAGGGAAGGAGCCTAGCTAAGTTTC	Amplifying AltSLC35A6 for Miseq sequencing	primer
altSLC35A4_R1_NGS	GTCTCGTGGGCTCGGAGATGTGTATAAGAGACAGGTTGGAGATAGCAAATGGATGACAG	Amplifying AltSLC35A6 for Miseq sequencing	primer
AltSLC35A4_R_Reg	CCATTTGTCTCGAGGTCGAGAATTCACCCACACA	Cloning of AltSLC35A4-3xHA Cloning of 3xHA-AltSLC35A4	primer
AltSL35A4	GTTTAGTGAACCGTCAGATCCGCTAGCAAGTTCGGCGGGGAAGATGGCGGATGACAAGGATTCTCTGCCTAAGCTTAAGGACCTGGCATTTCTCAAGAACCAGCTGGAAAGCCTGCAGCGGCGTGTAGAAGACGAAGTCAACAGTGGAGTGGGCCAGGATGGCTCGCTGTTGTCCTCCCCGTTCCTCAAGGGATTCCTGGCTGGCTATGTGGTGGCCAAACTGAGGGCATCAGCAGTATTGGGCTTTGCTGTGGGCACCTGCACTGGCATCTATGCGGCTCAGGCATATGCTGTGCCCAACGTGGAGAAGACATTAAGGGACTATTTGCAGTTGCTACGCAAGGGGCCCGACGGAGGTGGAGGTAGTTATCCCTATGACGTGCCTGATTACGCCGGCAC…	Cloning of AltSLC35A4-3xHA Cloning of 3xHA-AltSLC35A4	dsDNA
