## Supplementary Table II for "The dual coding gene *SLC35A4* protects against oxidative stress"

### Sheet: Feuil1
Supplementary Table 2
Target	Company	cat #	species	application and dilution
Primary antibodies
HA Tag	Cell signaling	3724S	Rabbit	IF (1/100), WB (1/1000)
HA Tag	Cell signaling	2367	Mouse	IF (1/100), WB (1/1000)
COX IV	Cell signaling	4850S	Rabbit	WB (1/1000)
TOM20	Cell signaling	42406S	Rabbit	IF (1/100), WB (1/1000)
SDHA	Cell signaling	5839	Rabbit	WB (1/1000)
Smac/Diablo	Cell signaling	15108S	Rabbit	WB (1/1000)
AltSLC35A4	Medimabs (custom)		Rat Polyclonal	WB (1/250)
beta-actin	Proteintech	66009-1-Ig	Mouse	WB (1/10000)	A verifir avec imad
ATF-4	Cell signaling	11815S	Rabbit	IF (1/100), WB (1/1000)
Secondary antibodies HRP
Anti-Rabbit	Jackson ImmunoResearch (via Cederlane)	712-035-153	donkey	IF (1/100), WB (1/1000)
Anti-Mouse	Jackson ImmunoResearch (via Cederlane)	111-035-144	goat	IF (1/100), WB (1/1000)
Anti-Rat	Jackson ImmunoResearch (via Cederlane)	115-035-146	goat	IF (1/100), WB (1/1000)
Secondary antibodies fluorescent
Anti-Rabbit
Anti-Mouse
